# Southeastern Australian Montane Fens Harbour Distinct Microbial Communities Rich in Novel Diversity

**DOI:** 10.64898/2026.05.28.728627

**Authors:** Calum J Walsh, Andrew H Buultjens, Liam KR Sharkey, Louise M Judd, Timothy P Stinear, Sacha J Pidot

**Affiliations:** Department of Microbiology and Immunology at the Doherty Institute, University of Melbourne, Melbourne, 3000, Australia; Centre for Pathogen Genomics, Doherty Institute, University of Melbourne, Melbourne, 3000, Australia

**Keywords:** Montane fens, Microbial ecology, Australian soil, Metabarcoding

## Abstract

Montane fens are rare and microbiologically poorly characterised wetland ecosystems in south-eastern Australia, and their microbial communities remain virtually unexplored. Here, we profile the microbiomes of Victorian montane fens using 16S rRNA metabarcoding of 12 soil cores collected along a 12-m transect and sampled across four depth horizons. Surface soils exhibited slightly higher alpha diversity than deeper layers, but the most pronounced differences occurred in community composition, with surface microbiomes significantly distinct from all subsurface depths. To contextualise these communities within global environmental diversity, we compared them with 9662 Earth Microbiome Project samples spanning 24 environmental materials processed using comparable methods. Montane fen microbiomes were one of the most diverse environmental materials analysed and compositionally distinct from all comparator biomes. Overrepresentation analysis identified signature microbial taxa, including archaeal lineages from the Crenarchaeota and Methanomicrobia and bacterial phyla such as Acidobacteria, highlighting taxa involved in ecological processes associated with acidic, saturated, and organic-rich soils. Notably, the majority of sOTUs detected in montane fens were unique to this environment - the highest proportion of source-specific taxa among all biomes analysed. Together, these findings demonstrate that southeastern Australian montane fens harbour a highly distinctive and largely uncharacterised microbial community, underscoring their ecological uniqueness and the importance of conserving these rare alpine wetlands.

**Data Summary:** Sequencing data is available in SRA BioProject PRJNA1398590; accessions SRR36684598 through SRR36684645. Metadata and accessions for collected montane fen samples are included in Table S1 and metadata for Earth Microbiome Project samples included in this study are listed in Table S4.

**Impact Statement:** Wetland ecosystems are increasingly recognised as important reservoirs of microbial diversity, yet many remain poorly characterised in global microbiome surveys. In this study, we provide the first characterisation of microbial communities inhabiting montane fens in southeastern Australia and place them in a global context using publicly available environmental microbiome data. We show that these fens harbour exceptionally diverse microbial communities that are compositionally distinct from other environmental sources processed using comparable methods, with a high proportion of taxa that are not present in any other sample in an existing reference dataset.

By extending global comparisons to an under-sampled wetland type, this work adds to the growing body of evidence that significant microbial diversity remains undocumented in geographically and ecologically restricted environments. The findings are relevant to researchers working in microbial ecology, environmental genomics, and biogeography, as well as those interested in wetland function and conservation. While largely descriptive, this study represents an important step in expanding environmental genome catalogues and provides a baseline framework for future genomic, functional, and mechanistic investigations of montane wetland microbiomes.
