## Supplementary Table 1 for "Southeastern Australian Montane Fens Harbour Distinct Microbial Communities Rich in Novel Diversity"

### Sheet: metadata
Sample	Depth	Site	SRA Accession
DMG2200165	0-15cm	One	SRR36684645
DMG2200166	0-15cm	Two	SRR36684644
DMG2200167	0-15cm	Three	SRR36684633
DMG2200168	0-15cm	Four	SRR36684622
DMG2200169	0-15cm	Five	SRR36684611
DMG2200170	0-15cm	Six	SRR36684602
DMG2200171	0-15cm	Seven	SRR36684601
DMG2200172	0-15cm	Eight	SRR36684600
DMG2200173	0-15cm	Nine	SRR36684599
DMG2200174	0-15cm	Ten	SRR36684598
DMG2200175	0-15cm	Eleven	SRR36684643
DMG2200176	0-15cm	Twelve	SRR36684642
DMG2200178	15-30cm	One	SRR36684641
DMG2200179	15-30cm	Two	SRR36684640
DMG2200180	15-30cm	Three	SRR36684639
DMG2200181	15-30cm	Four	SRR36684638
DMG2200182	15-30cm	Five	SRR36684637
DMG2200183	15-30cm	Six	SRR36684636
DMG2200184	15-30cm	Seven	SRR36684635
DMG2200185	15-30cm	Eight	SRR36684634
DMG2200186	15-30cm	Nine	SRR36684632
DMG2200187	15-30cm	Ten	SRR36684631
DMG2200188	15-30cm	Eleven	SRR36684630
DMG2200189	15-30cm	Twelve	SRR36684629
DMG2200190	30-45cm	One	SRR36684628
DMG2200191	30-45cm	Two	SRR36684627
DMG2200192	30-45cm	Three	SRR36684626
DMG2200193	30-45cm	Four	SRR36684625
DMG2200194	30-45cm	Five	SRR36684624
DMG2200195	30-45cm	Six	SRR36684623
DMG2200196	30-45cm	Seven	SRR36684621
DMG2200197	30-45cm	Eight	SRR36684620
DMG2200198	30-45cm	Nine	SRR36684619
DMG2200199	30-45cm	Ten	SRR36684618
DMG2200200	30-45cm	Eleven	SRR36684617
DMG2200201	30-45cm	Twelve	SRR36684616
DMG2200202	45-60cm	One	SRR36684615
DMG2200203	45-60cm	Two	SRR36684614
DMG2200204	45-60cm	Three	SRR36684613
DMG2200205	45-60cm	Four	SRR36684612
DMG2200206	45-60cm	Five	SRR36684610
DMG2200207	45-60cm	Six	SRR36684609
DMG2200208	45-60cm	Seven	SRR36684608
DMG2200209	45-60cm	Eight	SRR36684607
DMG2200210	45-60cm	Nine	SRR36684606
DMG2200211	45-60cm	Ten	SRR36684605
DMG2200212	45-60cm	Eleven	SRR36684604
DMG2200213	45-60cm	Twelve	SRR36684603
