## Supplementary Table 2 for "Southeastern Australian Montane Fens Harbour Distinct Microbial Communities Rich in Novel Diversity"

### Sheet: Sheet1
Measure	Comparison	Rsq	Pval	Padj
Bray Curtis	Omnibus	0.0820793	0.000999001	0.0034965
	0-15cm vs 15-30cm	0.0723316	0.001998	0.004662
	0-15cm vs 30-45cm	0.0980146	0.000999001	0.0034965
	0-15cm vs 45-60cm	0.0753585	0.031968	0.0559441
	15-30cm vs 30-45cm	0.0286724	0.0519481	0.0727273
	15-30cm vs 45-60cm	0.0375156	0.0639361	0.0745921
	30-45cm vs 45-60cm	0.0234974	0.264735	0.264735
Jaccard	Omnibus	0.0803667	0.000999001	0.0034965
	0-15cm vs 15-30cm	0.064685	0.000999001	0.0034965
	0-15cm vs 30-45cm	0.085082	0.001998	0.004662
	0-15cm vs 45-60cm	0.0655345	0.026973	0.041958
	15-30cm vs 30-45cm	0.0366401	0.02997	0.041958
	15-30cm vs 45-60cm	0.0428779	0.0589411	0.0687646
	30-45cm vs 45-60cm	0.034427	0.124875	0.124875
Weighted Unifrac	Omnibus	0.121873	0.000999001	0.0034965
	0-15cm vs 15-30cm	0.121423	0.004995	0.011655
	0-15cm vs 30-45cm	0.150018	0.000999001	0.0034965
	0-15cm vs 45-60cm	0.143932	0.026973	0.0472028
	15-30cm vs 30-45cm	0.0362937	0.0669331	0.0780886
	15-30cm vs 45-60cm	0.050104	0.043956	0.0615385
	30-45cm vs 45-60cm	0.0195384	0.33966	0.33966
Unweighted Unifrac	Omnibus	0.0914484	0.000999001	0.002331
	0-15cm vs 15-30cm	0.0789517	0.000999001	0.002331
	0-15cm vs 30-45cm	0.104102	0.000999001	0.002331
	0-15cm vs 45-60cm	0.076784	0.00899101	0.0157343
	15-30cm vs 30-45cm	0.0348559	0.163836	0.163836
	15-30cm vs 45-60cm	0.0453704	0.0569431	0.0797203
	30-45cm vs 45-60cm	0.0362361	0.0929071	0.108392
