## Supplementary Table 3 for "Southeastern Australian Montane Fens Harbour Distinct Microbial Communities Rich in Novel Diversity"

### Sheet: Sheet1
Rank	taxonSetName	median_rank_of_set_members	PValue	Test_statistic	FDR
Phylum	p__Proteobacteria	1.1764	0.217025	0.402174	0.651075
	p__Acidobacteria	-1.34799	0.688454	0.224638	0.778462
	p__Planctomycetes	-1.46127	0.778462	0.347826	0.778462
Class	c__Deltaproteobacteria	1.4131	0.0848789	0.647059	0.339515
	c__Acidobacteriia	-1.59554	0.543328	0.364706	0.847687
	c__Planctomycetia	-1.46127	0.747368	0.352941	0.847687
	c__DA052	-1.19187	0.847687	0.270588	0.847687
Order	o__Acidobacteriales	-1.59554	0.994672	0.2	0.994672
	o__Ellin6513	-1.19187	0.994672	0.2	0.994672
Family	f__Koribacteraceae	-1.61594	0.470175	0.4375	0.940351
	f__	-1.12175	0.977689	0.145833	0.977689
