## Supplementary Table 5 for "Southeastern Australian Montane Fens Harbour Distinct Microbial Communities Rich in Novel Diversity"

### Sheet: Sheet1
Group	diff	lwr.ci	upr.ci	pval
organic material	-4.09503	-4.77822	-3.41183	0
coastal water	-4.07853	-7.54504	-0.612021	0.00926759
excreta	-4.05125	-5.25912	-2.84337	0
dust	-3.86232	-4.56094	-3.16369	0
mucus	-3.7309	-4.46429	-2.99751	0
saliva	-3.65292	-4.51674	-2.78909	0
saline water	-3.59494	-5.84855	-1.34133	5.28803e-05
sebum	-3.55683	-4.25406	-2.8596	0
sea water	-2.85231	-3.57677	-2.12785	0
brackish water	-2.77716	-4.8527	-0.701617	0.00163637
biofilm	-2.62241	-3.48002	-1.7648	0
fresh water	-2.49221	-3.17444	-1.80998	0
travertine	-2.01475	-3.55769	-0.471812	0.00248779
feces	-1.80773	-2.4947	-1.12075	2.0417e-13
wood	-1.3786	-3.45414	0.696946	0.479901
animal habitation	-1.30232	-2.71485	0.110204	0.0938474
surface layer	-1.16123	-2.65536	0.332895	0.258888
marine sediment	-0.731745	-1.46965	0.00616374	0.0536646
sand	0.147461	-0.547627	0.842549	0.999969
soil	0.153942	-0.532635	0.840519	0.999934
sediment	0.427373	-2.06964	2.92439	0.999999
stream sediment	0.833268	-0.156208	1.82274	0.168736
rhizosphere	1.93534	1.08902	2.78167	3.08705e-10
bulk soil	2.18377	1.28111	3.08644	1.85654e-11
