## Supplementary Table 6 for "Southeastern Australian Montane Fens Harbour Distinct Microbial Communities Rich in Novel Diversity"

### Sheet: Sheet1
EnvMaterialA	EnvMaterialB	Pval	Rsq
biofilm	animal habitation	0.00110294	0.0990383
brackish water	animal habitation	0.00110294	0.202128
brackish water	biofilm	0.00110294	0.0420887
bulk soil	animal habitation	0.00110294	0.20033
bulk soil	biofilm	0.00110294	0.229732
bulk soil	brackish water	0.00110294	0.11829
coastal water	animal habitation	0.0113014	0.23306
coastal water	biofilm	0.0174061	0.0200434
coastal water	brackish water	0.039527	0.339315
coastal water	bulk soil	0.00110294	0.0866477
dust	animal habitation	0.00110294	0.0125756
dust	biofilm	0.00110294	0.0696793
dust	brackish water	0.00110294	0.00802939
dust	bulk soil	0.00110294	0.10019
dust	coastal water	0.00110294	0.00560961
excreta	animal habitation	0.00110294	0.277671
excreta	biofilm	0.00110294	0.0969627
excreta	brackish water	0.00110294	0.211697
excreta	bulk soil	0.00110294	0.311939
excreta	coastal water	0.00724138	0.149731
excreta	dust	0.00110294	0.0290448
feces	animal habitation	0.00110294	0.00678074
feces	biofilm	0.00110294	0.0303592
feces	brackish water	0.00110294	0.00313227
feces	bulk soil	0.00110294	0.043616
feces	coastal water	0.00110294	0.00217539
feces	dust	0.00110294	0.0990004
feces	excreta	0.00110294	0.0133621
fresh water	animal habitation	0.00110294	0.00511385
fresh water	biofilm	0.00110294	0.0166829
fresh water	brackish water	0.00215054	0.00172959
fresh water	bulk soil	0.00110294	0.0286146
fresh water	coastal water	0.00110294	0.0013815
fresh water	dust	0.00110294	0.101796
fresh water	excreta	0.00110294	0.0100864
fresh water	feces	0.00110294	0.112166
marine sediment	animal habitation	0.00110294	0.0519756
marine sediment	biofilm	0.00110294	0.0922127
marine sediment	brackish water	0.00110294	0.0167914
marine sediment	bulk soil	0.00110294	0.156399
marine sediment	coastal water	0.00110294	0.0122182
marine sediment	dust	0.00110294	0.164521
marine sediment	excreta	0.00110294	0.0773325
marine sediment	feces	0.00110294	0.0875531
marine sediment	fresh water	0.00110294	0.0641114
montane fen	animal habitation	0.00110294	0.278995
montane fen	biofilm	0.00110294	0.24794
montane fen	brackish water	0.00110294	0.169326
montane fen	bulk soil	0.00110294	0.340076
montane fen	coastal water	0.00215054	0.137873
montane fen	dust	0.00110294	0.0886104
montane fen	excreta	0.00110294	0.380317
montane fen	feces	0.00110294	0.0378978
montane fen	fresh water	0.00110294	0.0239867
montane fen	marine sediment	0.00110294	0.152674
mucus	animal habitation	0.00110294	0.0293072
mucus	biofilm	0.00110294	0.121605
mucus	brackish water	0.00110294	0.0195688
mucus	bulk soil	0.00110294	0.182608
mucus	coastal water	0.00110294	0.0138996
mucus	dust	0.00110294	0.00794926
mucus	excreta	0.00110294	0.0651767
mucus	feces	0.00110294	0.0651031
mucus	fresh water	0.00110294	0.0619015
mucus	marine sediment	0.00110294	0.196487
mucus	montane fen	0.00110294	0.172437
organic material	animal habitation	0.00110294	0.00720199
organic material	biofilm	0.00110294	0.0120695
organic material	brackish water	0.00215054	0.00281031
organic material	bulk soil	0.00110294	0.0370079
organic material	coastal water	0.00724138	0.00127527
organic material	dust	0.00110294	0.115366
organic material	excreta	0.00110294	0.0033032
organic material	feces	0.00110294	0.125842
organic material	fresh water	0.00110294	0.124587
organic material	marine sediment	0.00110294	0.0729819
organic material	montane fen	0.00110294	0.0335741
organic material	mucus	0.00110294	0.0716775
rhizosphere	animal habitation	0.00110294	0.163976
rhizosphere	biofilm	0.00110294	0.232036
rhizosphere	brackish water	0.00110294	0.0887783
rhizosphere	bulk soil	0.00824742	0.0109906
rhizosphere	coastal water	0.00110294	0.0628534
rhizosphere	dust	0.00110294	0.123946
rhizosphere	excreta	0.00110294	0.268901
rhizosphere	feces	0.00110294	0.0563483
rhizosphere	fresh water	0.00110294	0.0368105
rhizosphere	marine sediment	0.00110294	0.178752
rhizosphere	montane fen	0.00110294	0.309918
rhizosphere	mucus	0.00110294	0.209657
rhizosphere	organic material	0.00110294	0.0479364
saline water	animal habitation	0.00110294	0.207185
saline water	biofilm	0.00110294	0.038317
saline water	brackish water	0.475	0.0986823
saline water	bulk soil	0.00110294	0.116162
saline water	coastal water	0.0515152	0.391418
saline water	dust	0.00110294	0.00694827
saline water	excreta	0.00110294	0.195324
saline water	feces	0.00110294	0.00286734
saline water	fresh water	0.00110294	0.001638
saline water	marine sediment	0.00110294	0.015876
saline water	montane fen	0.00110294	0.165226
saline water	mucus	0.00110294	0.0170821
saline water	organic material	0.00110294	0.00237299
saline water	rhizosphere	0.00110294	0.0866431
saliva	animal habitation	0.00110294	0.157141
saliva	biofilm	0.00110294	0.216343
saliva	brackish water	0.00110294	0.0923155
saliva	bulk soil	0.00110294	0.351935
saliva	coastal water	0.00110294	0.0600716
saliva	dust	0.00110294	0.0570178
saliva	excreta	0.00110294	0.212725
saliva	feces	0.00110294	0.035165
saliva	fresh water	0.00110294	0.0353931
saliva	marine sediment	0.00110294	0.179469
saliva	montane fen	0.00110294	0.368508
saliva	mucus	0.00110294	0.103418
saliva	organic material	0.00110294	0.0372014
saliva	rhizosphere	0.00110294	0.348492
saliva	saline water	0.00110294	0.0841273
sand	animal habitation	0.00110294	0.0220704
sand	biofilm	0.00110294	0.0828949
sand	brackish water	0.00110294	0.009183
sand	bulk soil	0.00110294	0.0577952
sand	coastal water	0.00110294	0.00610048
sand	dust	0.00110294	0.225571
sand	excreta	0.00110294	0.0450362
sand	feces	0.00110294	0.179041
sand	fresh water	0.00110294	0.124648
sand	marine sediment	0.00110294	0.167504
sand	montane fen	0.00110294	0.0749332
sand	mucus	0.00110294	0.190068
sand	organic material	0.00110294	0.177162
sand	rhizosphere	0.00110294	0.0697772
sand	saline water	0.00110294	0.00877121
sand	saliva	0.00110294	0.126074
sea water	animal habitation	0.00110294	0.0464748
sea water	biofilm	0.00110294	0.0634094
sea water	brackish water	0.00110294	0.0172123
sea water	bulk soil	0.00110294	0.170683
sea water	coastal water	0.00421053	0.00655089
sea water	dust	0.00110294	0.173455
sea water	excreta	0.00110294	0.0567483
sea water	feces	0.00110294	0.104206
sea water	fresh water	0.00110294	0.0708846
sea water	marine sediment	0.00110294	0.159866
sea water	montane fen	0.00110294	0.160914
sea water	mucus	0.00110294	0.194947
sea water	organic material	0.00110294	0.0681433
sea water	rhizosphere	0.00110294	0.198138
sea water	saline water	0.00110294	0.0149818
sea water	saliva	0.00110294	0.174723
sea water	sand	0.00110294	0.209625
sebum	animal habitation	0.00110294	0.0122342
sebum	biofilm	0.00110294	0.0731435
sebum	brackish water	0.00110294	0.00823904
sebum	bulk soil	0.00110294	0.104924
sebum	coastal water	0.00110294	0.00565869
sebum	dust	0.00110294	0.0131124
sebum	excreta	0.00110294	0.0301927
sebum	feces	0.00110294	0.100538
sebum	fresh water	0.00110294	0.113608
sebum	marine sediment	0.00110294	0.170994
sebum	montane fen	0.00110294	0.0920983
sebum	mucus	0.00110294	0.0180019
sebum	organic material	0.00110294	0.127605
sebum	rhizosphere	0.00110294	0.130162
sebum	saline water	0.00110294	0.00718819
sebum	saliva	0.00110294	0.0555317
sebum	sand	0.00110294	0.242222
sebum	sea water	0.00110294	0.181739
sediment	animal habitation	0.00110294	0.189003
sediment	biofilm	0.00110294	0.0387427
sediment	brackish water	0.00524476	0.255031
sediment	bulk soil	0.00110294	0.0638067
sediment	coastal water	0.0671141	0.490692
sediment	dust	0.00110294	0.00695325
sediment	excreta	0.00110294	0.217973
sediment	feces	0.00110294	0.00284621
sediment	fresh water	0.00110294	0.00151482
sediment	marine sediment	0.00110294	0.0158557
sediment	montane fen	0.00110294	0.122383
sediment	mucus	0.00110294	0.0173313
sediment	organic material	0.00110294	0.00236958
sediment	rhizosphere	0.00110294	0.0451783
sediment	saline water	0.00215054	0.300939
sediment	saliva	0.00110294	0.0855113
sediment	sand	0.00627178	0.00364624
sediment	sea water	0.00110294	0.0157443
sediment	sebum	0.00110294	0.00738176
soil	animal habitation	0.00110294	0.00905103
soil	biofilm	0.00110294	0.0451349
soil	brackish water	0.00110294	0.00437012
soil	bulk soil	0.00110294	0.0182329
soil	coastal water	0.00110294	0.00306706
soil	dust	0.00110294	0.161367
soil	excreta	0.00110294	0.0222902
soil	feces	0.00110294	0.160372
soil	fresh water	0.00110294	0.132067
soil	marine sediment	0.00110294	0.108483
soil	montane fen	0.00110294	0.0349571
soil	mucus	0.00110294	0.111687
soil	organic material	0.00110294	0.171494
soil	rhizosphere	0.00110294	0.0218102
soil	saline water	0.00110294	0.00421128
soil	saliva	0.00110294	0.0676974
soil	sand	0.00110294	0.113709
soil	sea water	0.00110294	0.144669
soil	sebum	0.00110294	0.181895
soil	sediment	0.00319149	0.00179156
stream sediment	animal habitation	0.00110294	0.289953
stream sediment	biofilm	0.00110294	0.216745
stream sediment	brackish water	0.00110294	0.171818
stream sediment	bulk soil	0.00110294	0.259922
stream sediment	coastal water	0.00215054	0.140431
stream sediment	dust	0.00110294	0.0826326
stream sediment	excreta	0.00110294	0.378934
stream sediment	feces	0.00110294	0.0341439
stream sediment	fresh water	0.00110294	0.0204199
stream sediment	marine sediment	0.00110294	0.125258
stream sediment	montane fen	0.00110294	0.381542
stream sediment	mucus	0.00110294	0.164302
stream sediment	organic material	0.00110294	0.028128
stream sediment	rhizosphere	0.00110294	0.231731
stream sediment	saline water	0.00110294	0.173621
stream sediment	saliva	0.00110294	0.360583
stream sediment	sand	0.00110294	0.0471671
stream sediment	sea water	0.00110294	0.139356
stream sediment	sebum	0.00110294	0.0839323
stream sediment	sediment	0.00110294	0.103185
stream sediment	soil	0.00110294	0.0273762
surface layer	animal habitation	0.00110294	0.204003
surface layer	biofilm	0.00110294	0.122059
surface layer	brackish water	0.00110294	0.307832
surface layer	bulk soil	0.00110294	0.231047
surface layer	coastal water	0.00724138	0.372427
surface layer	dust	0.00110294	0.0192176
surface layer	excreta	0.00110294	0.360132
surface layer	feces	0.00110294	0.00849394
surface layer	fresh water	0.00110294	0.00703235
surface layer	marine sediment	0.00110294	0.0556099
surface layer	montane fen	0.00110294	0.321046
surface layer	mucus	0.00110294	0.0453065
surface layer	organic material	0.00110294	0.00859671
surface layer	rhizosphere	0.00110294	0.185613
surface layer	saline water	0.00319149	0.321249
surface layer	saliva	0.00110294	0.178989
surface layer	sand	0.00110294	0.0250575
surface layer	sea water	0.00110294	0.052065
surface layer	sebum	0.00110294	0.0186477
surface layer	sediment	0.00215054	0.312966
surface layer	soil	0.00110294	0.011188
surface layer	stream sediment	0.00110294	0.32873
travertine	animal habitation	0.00110294	0.176001
travertine	biofilm	0.00110294	0.0317445
travertine	brackish water	0.00110294	0.12508
travertine	bulk soil	0.00110294	0.145318
travertine	coastal water	0.0234694	0.137199
travertine	dust	0.00110294	0.0123642
travertine	excreta	0.00110294	0.191752
travertine	feces	0.00110294	0.00474531
travertine	fresh water	0.00110294	0.00175371
travertine	marine sediment	0.00110294	0.0236556
travertine	montane fen	0.00110294	0.210373
travertine	mucus	0.00110294	0.0295026
travertine	organic material	0.00110294	0.00340605
travertine	rhizosphere	0.00110294	0.115311
travertine	saline water	0.00215054	0.133446
travertine	saliva	0.00110294	0.130364
travertine	sand	0.00110294	0.012797
travertine	sea water	0.00110294	0.0195685
travertine	sebum	0.00110294	0.0130764
travertine	sediment	0.00110294	0.129876
travertine	soil	0.00110294	0.00633522
travertine	stream sediment	0.00110294	0.185135
travertine	surface layer	0.00110294	0.264962
wood	animal habitation	0.00110294	0.186915
wood	biofilm	0.00110294	0.0711992
wood	brackish water	0.00421053	0.340265
wood	bulk soil	0.00110294	0.146894
wood	coastal water	0.0386441	0.550365
wood	dust	0.00110294	0.00981729
wood	excreta	0.00110294	0.291738
wood	feces	0.00110294	0.00424603
wood	fresh water	0.00110294	0.00345656
wood	marine sediment	0.00110294	0.0287474
wood	montane fen	0.00110294	0.222296
wood	mucus	0.00110294	0.0239125
wood	organic material	0.00110294	0.00427234
wood	rhizosphere	0.00110294	0.111144
wood	saline water	0.00319149	0.375088
wood	saliva	0.00110294	0.108128
wood	sand	0.00110294	0.0124846
wood	sea water	0.00110294	0.0269612
wood	sebum	0.00110294	0.00958776
wood	sediment	0.00421053	0.390238
wood	soil	0.00110294	0.00556485
wood	stream sediment	0.00110294	0.233098
wood	surface layer	0.378261	0.0556224
wood	travertine	0.00110294	0.234425
